# Embedding single-cell experimental conditions to reveal manifold structure of cancer drug perturbation effects

**DOI:** 10.1101/455436

**Authors:** William S. Chen, Nevena Zivanovic, David van Dijk, Guy Wolf, Bernd Bodenmiller, Smita Krishnaswamy

**Affiliations:** Department of Genetics, Yale School of Medicine; Yale University, New Haven, CT, USA; Applied Mathematics Program; Yale University, New Haven, CT, USA; Department of Computer Science; Yale University, New Haven, CT, USA; Institute of Molecular Life Sciences, University of Zurich, Zurich, Switzerland

## Abstract

Previously, the effect of a drug on a cell population was measured based on simple metrics such as cell viability. However, as single-cell technologies are becoming more advanced, drug screen experiments can now be conducted with more complex readouts such as gene expression profiles of individual cells. The increasing complexity of measurements from these multi-sample experiments calls for more sophisticated analytical approaches than are currently available. We developed a novel method called *PhEMD (Phenotypic Earth Mover’s Distance)* and show that it can be used to embed the space of drug perturbations on the basis of the drugs’ effects on cell populations. When testing PhEMD on a newly-generated, 300-sample CyTOF kinase inhibition screen experiment, we find that the state space of the perturbation conditions is surprisingly low-dimensional and that the network of drugs demonstrates manifold structure. We show that because of the fairly simple manifold geometry of the 300 samples, we can accurately capture the full range of drug effects using a dictionary of only 30 experimental conditions. We also show that new drugs can be added to our PhEMD embedding using similarities inferred from other characterizations of drugs using a technique called Nystrom extension. Our findings suggest that large-scale drug screens can be conducted by measuring only a small fraction of the drugs using the most expensive high-throughput single-cell technologies—the effects of other drugs may be inferred by mapping and extending the perturbation space. We additionally show that PhEMD can be useful for analyzing other types of single-cell samples, such as patient tumor biopsies, by mapping the patient state space in a similar way as the drug state space. We demonstrate that PhEMD is scalable, compatible with leading batch effect correction techniques, and generalizable to multiple experimental designs. Altogether, our analyses suggest that PhEMD may facilitate drug discovery efforts and help uncover the network geometry of a collection of single-cell samples.
