## Supplementary Table 1 for "Embedding single-cell experimental conditions to reveal manifold structure of cancer drug perturbation effects"

### Sheet: Sheet1
	Compound in DMSO	Cas Number	Reported Target	Well
	Linifanib (ABT-869)	796967-16-3	PDGFR, VEGFR	B2
	Cediranib (AZD2171)	288383-20-0	VEGFR, Flt	B3
	Imatinib Mesylate	220127-57-1	PDGFR, c-Kit, Bcr-Abl	B4
	Rapamycin (Sirolimus)	53123-88-9	mTOR	B5
	Enzastaurin (LY317615)	170364-57-5	PKC	B6
	SB 216763	280744-09-4	GSK-3	B7
	Linsitinib (OSI-906)	867160-71-2	IGF-1R	B8
	GDC-0879	905281-76-7	Raf	B9
	GSK690693	937174-76-0	Akt	B10
	AT9283	896466-04-9	Bcr-Abl, JAK, Aurora Kinase	B11
	BEZ235 (NVP-BEZ235)	915019-65-7	mTOR, PI3K	C2
	Dasatinib (BMS-354825)	302962-49-8	Src, Bcr-Abl, c-Kit	C3
	Pazopanib HCl	635702-64-6	VEGFR, PDGFR, c-Kit	C4
	Temsirolimus (Torisel)	162635-04-3	mTOR	C5
	SB 431542	301836-41-9	TGF-beta/Smad	C6
	PD153035 HCl	183322-45-4	EGFR	C7
	MLN8054	869363-13-3	Aurora Kinase	C8
	TAE684 (NVP-TAE684)	761439-42-3	ALK	C9
	XL147	956958-53-5	PI3K	C10
	Barasertib (AZD1152-HQPA)	722544-51-6	Aurora Kinase	C11
	Bosutinib (SKI-606)	380843-75-4	Src	D2
	Gefitinib (Iressa)	184475-35-2	EGFR	D3
	PI-103	371935-74-9	DNA-PK, PI3K, mTOR	D4
	Y-27632 2HCl	129830-38-2	ROCK	D5
	ZSTK474	475110-96-4	PI3K	D6
	NVP-ADW742	475488-23-4	IGF-1R	D7
	ZM-447439	331771-20-1	Aurora Kinase	D8
	SGX-523	1022150-57-7	c-Met	D9
	MLN8237 (Alisertib)	1028486-01-2	Aurora Kinase	D10
	SNS-314	1146618-41-8	Aurora Kinase	D11
	E7080 (Lenvatinib)	417716-92-8	VEGFR	F2
	WZ8040	1214265-57-2	EGFR	F3
	AG-1024	65678-07-1	IGF-1R	F4
	BX-912	702674-56-4	PDK-1	F5
	Pelitinib (EKB-569)	257933-82-7	EGFR	F6
	TSU-68	252916-29-3	VEGFR, PDGFR , FGFR	F7
	LY2228820	862507-23-1	p38 MAPK	F8
	AZD7762	860352-01-8	Chk	F9
	PD318088	391210-00-7	MEK	F10
	Neratinib (HKI-272)	698387-09-6	HER2, EGFR	F11
	CYC116	693228-63-6	Aurora Kinase, VEGFR	G2
	Tivozanib (AV-951)	475108-18-0	VEGFR, c-Kit, PDGFR	G3
	WYE-354	1062169-56-5	mTOR	G4
	MGCD-265	875337-44-3	c-Met, VEGFR, Tie-2	G5
	PHA-680632	398493-79-3	Aurora Kinase	G6
	AEE788 (NVP-AEE788)	497839-62-0	EGFR, Flt, VEGFR, HER2	G7
	Quizartinib (AC220)	950769-58-1	Flt	G8
	PHT-427	1191951-57-1	Akt	G9
	Tie2 kinase inhibitor	948557-43-5	Tie-2	G10
	BGJ398 (NVP-BGJ398)	872511-34-7	FGFR	G11
