## Supplementary Table 2 for "Embedding single-cell experimental conditions to reveal manifold structure of cancer drug perturbation effects"

### Sheet: Sheet1
Isotope	Target	Clone	Staining Concentration [µg/ml]	Supplier
La139	CREB (pSer133)	J151-21	2	BD
Pr141	STAT5 (pTyr694)	47/STAT5	5	BD
Nd142	SHP2 (pTyr580)	D66F10	4	CST
Nd143	FAK (pTyr397)	polyclonal	2.5	CST
Nd144	MEK1/2 (pSer221)	166F8	3	CST
Nd145	Twist	poly ABD29	4	Millipore
Nd147	c-myc	D84C12	4	CST
Nd148	Snail	ab180714	2.5	Abcam
Nd149	Nanog	M55-312	3	BD
Nd150	NFκB p65 (pSer529)	polyclonal 9	3	Abcam
Eu151	P38 (pThr180/pTyr182)	36/p38	4	BD
Sm152	AMPK (pThr172)	40H9	4	CST
Eu153	AKT (pSer473)	D9E	5	CST
Sm154	ERK1/2 (pThr202/pTyr204)	20A	2	BD
Gd156	Cyclin B1	GNS-11	6	BD
Gd158	GSK3β (pSer9)	D85E12	1	CST
Tb159	SMAD1/5 (pSer463/pSer465)	41D10	6	CST
Gd160	CD44	IM7	0.01	BD
Dy162	Vimentin	D21H3	1.5	CST
Dy163	CD49e	H10-27	0.5	Biolegend
Dy164	SMAD2/3 (SMAD2 (pSer465/pSer467)/SMAD3 (pSer423/pSer425))	D27F4	2	CST
Ho165	β-catenin	D13A1	2	CST
Er166	Tie2 (pTyr992)	K91-860	5	BD
Er167	MARCK (pSer167/pSer170)	D13E4	4	CST
Er168	CD24	30-F1	3	Biolegend
Tm169	PLCγ2 (pTyr759)	K86-689.37	5	BD
Er170	Histone H3 (pSer28)	HTA28	1.5	Biolegend
Yb171	S6 (pSer235/pSer236)	N7-548	2	BD
Yb172	Cleaved Caspase 3	C92-605	5	CST
Yb173	STAT3 (pThr727)	49/p-stat3	5	BD
Yb174	E-Cadherin	36/E-cadherin	2.5	BD
Lu175	Rb (pSer807/pSer811)	D20B12	4	CST
Yb176	Survivin	71G4B7	4	CST
