## Supplementary Table 3 for "Embedding single-cell experimental conditions to reveal manifold structure of cancer drug perturbation effects"

### Sheet: Replicate 1
Cluster A	Cluster B	Cluster C	Cluster D	Cluster E	Cluster F	Cluster G	Cluster H	Cluster I
Untreated control 1	AEE788 (EGFR)	BEZ235 (mTOR)	AZD7762 (Chk)	Neratinib (HER2)	PI-103 (PI3K, DNA-PK)	Bosutinib (Src)	TGFb-only control 1	AT9283 (AuroraK)
Untreated control 2	Gefitinib (EGFR)		Dasatinib (Src)	PD153035 (EGFR)	ZSTK474 (PI3K)	LY2228820 (p38MAPKa)	TGFb-only control 2	Barasertib (AuroraK)
Untreated control 3			PD318088 (MEK12)	Pelitinib (EGFR)		Rapamycin (mTOR)	TGFb-only control 3	CYC116 (AuroraK)
Untreated control 4				WZ8040 (EGFR)		Temsirolimus (mTOR)	TGFb-only control 4	MLN8054 (AuroraK-A)
Untreated control 5						Tie2Kinhibitor (Tie2)	TGFb-only control 5	MLN8237 (AuroraK-A)
SB431542 (TGFR)							AG1024 (IGF-1R)	Pazopanib (VEGFR1)
							BGJ398 (FGFR1)	SNS314 (AuroraK-A)
							BX912 (PDK-1)	TAE684 (ALK)
							Cediranib (VEGFR)	WYE354 (mTOR)
							E7080 (VEGFR2)
							Enzastaurin (PKC)
							GDC0879 (B-Raf)
							GSK690693 (Akt1)
							Imatinib (PDGFR)
							Linifanib (PDGFRb)
							Linsitinib (IGF-1R)
							MGCD-265 ( c-MET)
							NVP-ADW742 (IGF-1R)
							PHA680632 (AuroraK)
							PHT427 (Akt)
							Quizartinib (Flt3)
							SB216763 (GSK-3a)
							SGX523 (HGFR)
							TSU68 (VEGFR1)
							Tivozanib (VEGFR1)
							XL147 (PI3K)
							Y-27632 (p160ROCK)
							ZM-447439 (AuroraK-A)

### Sheet: Replicate 2
Cluster A	Cluster B	Cluster C	Cluster D	Cluster E	Cluster F	Cluster G	Cluster H	Cluster I
TGFb-only control 1	Untreated control 1	AEE788 (EGFR)	AT9283 (AuroraK)	AZD7762 (Chk)	Barasertib (AuroraK)	BEZ235 (mTOR)	Bosutinib (Src)	Neratinib (HER2)
TGFb-only control 2	Untreated control 2	Gefitinib (EGFR)	CYC116 (AuroraK)	PD318088 (MEK12)	MLN8054 (AuroraK-A)	Dasatinib (Src)	Linifanib (PDGFRb)	Pelitinib (EGFR)
TGFb-only control 3	Untreated control 3		MLN8237 (AuroraK-A)	WZ8040 (EGFR)	SNS314 (AuroraK-A)	PD153035 (EGFR)	LY2228820 (p38MAPKa)	PI-103 (PI3K)
TGFb-only control 4	Untreated control 4		TAE684 (ALK)				Rapamycin (mTOR)
TGFb-only control 5	Untreated control 5		Tie2Kinhibitor (Tie2)				Temsirolimus (mTOR)
AG1024 (IGF-1R)	SB431542 (TGFR)		WYE354 (mTOR)
BGJ398 (FGFR1)			ZSTK474 (PI3K)
BX912 (PDK-1)
Cediranib (VEGFR)
E7080 (VEGFR2)
Enzastaurin (PKC)
GDC0879 (B-Raf)
GSK690693 (Akt1)
Imatinib (PDGFR)
Linsitinib (IGF-1R)
MGCD-265 ( c-MET)
NVP-ADW742 (IGF-1R)
Pazopanib (VEGFR1)
PHA680632 (AuroraK)
PHT427 (Akt)
Quizartinib (Flt3)
SB216763 (GSK-3a)
SGX523 (HGFR)
Tivozanib (VEGFR1)
TSU68 (VEGFR1)
XL147 (PI3K)
Y-27632 (p160ROCK)
ZM-447439 (AuroraK-A)

### Sheet: Replicate 3
Cluster A	Cluster B	Cluster C	Cluster D	Cluster E	Cluster F	Cluster G	Cluster H
TGFb-only control 1	Untreated control 1	AEE788 (EGFR)	AT9283 (AuroraK)	AZD7762 (Chk)	Barasertib (AuroraK)	BEZ235 (mTOR)	Neratinib (HER2)
TGFb-only control 2	Untreated control 2	Gefitinib (EGFR)	LY2228820 (p38MAPKa)	Dasatinib (Src)	CYC116 (AuroraK)		PD153035 (EGFR)
TGFb-only control 3	Untreated control 3		PI-103 (PI3K)	PD318088 (MEK12)	MLN8054 (AuroraK-A)		Pelitinib (EGFR)
TGFb-only control 4	Untreated control 4		Rapamycin (mTOR)	WZ8040 (EGFR)	MLN8237 (AuroraK-A)		Tie2Kinhibitor (Tie2)
TGFb-only control 5	Untreated control 5		TAE684 (ALK)		Pazopanib (VEGFR1)
AG1024 (IGF-1R)	SB431542 (TGFR)		Temsirolimus (mTOR)		SNS314 (AuroraK-A)
BGJ398 (FGFR1)			WYE354 (mTOR)
Bosutinib (Src)			ZSTK474 (PI3K)
BX912 (PDK-1)
Cediranib (VEGFR)
E7080 (VEGFR2)
Enzastaurin (PKC)
GDC0879 (B-Raf)
GSK690693 (Akt1)
Imatinib (PDGFR)
Linifanib (PDGFRb)
Linsitinib (IGF-1R)
MGCD-265 ( c-MET)
NVP-ADW742 (IGF-1R)
PHA680632 (AuroraK)
PHT427 (Akt)
Quizartinib (Flt3)
SB216763 (GSK-3a)
SGX523 (HGFR)
Tivozanib (VEGFR1)
TSU68 (VEGFR1)
XL147 (PI3K)
Y-27632 (p160ROCK)
ZM-447439 (AuroraK-A)
