## Supplementary Table 4 for "Embedding single-cell experimental conditions to reveal manifold structure of cancer drug perturbation effects"

### Sheet: Replicate 1
sample_ID	cell_yield	cluster_ID
CYC116 (AuroraK)	630	I
SNS314 (AuroraK-A)	853	I
AT9283 (AuroraK)	1000	I
MLN8237 (AuroraK-A)	1010	I
BEZ235 (mTOR)	1074	C
Barasertib (AuroraK)	1133	I
AZD7762 (Chk)	1592	D
Pelitinib (EGFR)	1908	E
Untreated control 1	2219	A
Neratinib (HER2)	2250	E
Dasatinib (Src)	2510	D
Untreated control 4	2625	A
PD153035 (EGFR)	3085	E
ZSTK474 (PI3K)	3104	F
MLN8054 (AuroraK-A)	3290	I
AEE788 (EGFR)	3297	B
PI-103 (PI3K)	3383	F
Untreated control 5	3425	A
Untreated control 2	3656	A
WYE354 (mTOR)	3672	I
Temsirolimus (mTOR)	3698	G
Pazopanib (VEGFR1)	3763	I
PD318088 (MEK12)	3812	D
TAE684 (ALK)	3875	I
SB431542 (TGFR)	4021	A
Untreated control 3	4287	A
Rapamycin (mTOR)	4379	G
WZ8040 (EGFR)	5283	E
LY2228820 (p38MAPKa)	5340	G
NVP-ADW742 (IGF-1R)	5371	H
Gefitinib (EGFR)	5393	B
TGFb-only control 3	5624	H
TGFb-only control 5	5832	H
Bosutinib (Src)	6247	G
Quizartinib (Flt3)	6942	H
MGCD-265 ( c-MET)	7228	H
Cediranib (VEGFR)	7378	H
Linsitinib (IGF-1R)	7397	H
TGFb-only control 1	7610	H
E7080 (VEGFR2)	7722	H
PHA680632 (AuroraK)	8257	H
TGFb-only control 4	8275	H
Tivozanib (VEGFR1)	8297	H
Linifanib (PDGFRb)	8455	H
BX912 (PDK-1)	8462	H
GSK690693 (Akt1)	8986	H
GDC0879 (B-Raf)	9309	H
ZM-447439 (AuroraK-A)	9415	H
TGFb-only control 2	9670	H
Enzastaurin (PKC)	9894	H
AG1024 (IGF-1R)	10343	H
PHT427 (Akt)	10497	H
Imatinib (PDGFR)	10597	H
BGJ398 (FGFR1)	10677	H
TSU68 (VEGFR1)	10677	H
XL147 (PI3K)	11193	H
Y-27632 (p160ROCK)	11615	H
Tie2Kinhibitor (Tie2)	11676	G
SGX523 (HGFR)	12691	H
SB216763 (GSK-3a)	14224	H

### Sheet: Replicate 2
sample_ID	cell_yield	cluster_ID
CYC116 (AuroraK)	139	F
BEZ235 (mTOR)	432	C
Untreated control 1	491	A
MLN8237 (AuroraK-A)	556	F
SNS314 (AuroraK-A)	597	I
Untreated control 4	629	A
AT9283 (AuroraK)	692	F
Barasertib (AuroraK)	805	I
Untreated control 5	852	A
Untreated control 3	861	A
Untreated control 2	978	A
Pelitinib (EGFR)	1045	E
AZD7762 (Chk)	1058	D
AEE788 (EGFR)	1059	B
SB431542 (TGFR)	1104	A
Linifanib (PDGFRb)	1311	G
Dasatinib (Src)	1340	C
ZSTK474 (PI3K)	1356	F
PD153035 (EGFR)	1369	C
PI-103 (PI3K)	1398	E
Neratinib (HER2)	1637	E
WYE354 (mTOR)	1738	F
WZ8040 (EGFR)	1777	D
Temsirolimus (mTOR)	1936	G
Gefitinib (EGFR)	1961	B
NVP-ADW742 (IGF-1R)	2373	H
Rapamycin (mTOR)	2475	G
TAE684 (ALK)	2516	F
PD318088 (MEK12)	2568	D
MLN8054 (AuroraK-A)	2834	I
Quizartinib (Flt3)	3373	H
LY2228820 (p38MAPKa)	3498	G
E7080 (VEGFR2)	3694	H
Pazopanib (VEGFR1)	3758	H
Cediranib (VEGFR)	3778	H
Bosutinib (Src)	3821	G
MGCD-265 ( c-MET)	4366	H
TGFb-only control 3	4386	H
BX912 (PDK-1)	4838	H
TGFb-only control 5	4846	H
PHA680632 (AuroraK)	4853	H
Tivozanib (VEGFR1)	5123	H
TGFb-only control 4	5242	H
ZM-447439 (AuroraK-A)	5323	H
TSU68 (VEGFR1)	5340	H
Linsitinib (IGF-1R)	5422	H
AG1024 (IGF-1R)	5453	H
Enzastaurin (PKC)	5562	H
PHT427 (Akt)	5996	H
GDC0879 (B-Raf)	6593	H
Tie2Kinhibitor (Tie2)	6617	F
SGX523 (HGFR)	7133	H
TGFb-only control 1	7138	H
Imatinib (PDGFR)	7354	H
GSK690693 (Akt1)	7409	H
BGJ398 (FGFR1)	7518	H
Y-27632 (p160ROCK)	8736	H
XL147 (PI3K)	9047	H
TGFb-only control 2	9423	H
SB216763 (GSK-3a)	9945	H

### Sheet: Replicate 3
sample_ID	cell_yield	cluster_ID
CYC116 (AuroraK)	358	H
AT9283 (AuroraK)	516	F
BEZ235 (mTOR)	524	C
MLN8237 (AuroraK-A)	545	H
SNS314 (AuroraK-A)	575	H
Barasertib (AuroraK)	582	H
AZD7762 (Chk)	658	D
AEE788 (EGFR)	889	B
PD153035 (EGFR)	1108	E
Neratinib (HER2)	1216	E
SB431542 (TGFR)	1224	A
Pelitinib (EGFR)	1225	E
Dasatinib (Src)	1231	D
Untreated control 1	1662	A
ZSTK474 (PI3K)	1684	F
PI-103 (PI3K)	1885	F
WZ8040 (EGFR)	1904	D
Untreated control 5	1907	A
PD318088 (MEK12)	1954	D
Gefitinib (EGFR)	2098	B
WYE354 (mTOR)	2306	F
TAE684 (ALK)	2307	F
NVP-ADW742 (IGF-1R)	2599	G
Temsirolimus (mTOR)	2627	F
MLN8054 (AuroraK-A)	2801	H
Rapamycin (mTOR)	2828	F
Untreated control 4	2928	A
Untreated control 2	3136	A
Untreated control 3	3152	A
Pazopanib (VEGFR1)	3356	H
Bosutinib (Src)	3843	G
LY2228820 (p38MAPKa)	3967	F
TGFb-only control 3	4153	G
Quizartinib (Flt3)	4173	G
Linifanib (PDGFRb)	4234	G
TGFb-only control 5	4321	G
Linsitinib (IGF-1R)	4506	G
Cediranib (VEGFR)	4602	G
MGCD-265 ( c-MET)	4869	G
TGFb-only control 4	4944	G
TSU68 (VEGFR1)	5563	G
PHA680632 (AuroraK)	5565	G
TGFb-only control 1	5818	G
PHT427 (Akt)	5950	G
GDC0879 (B-Raf)	5951	G
ZM-447439 (AuroraK-A)	6007	G
Enzastaurin (PKC)	6207	G
Tivozanib (VEGFR1)	6396	G
BX912 (PDK-1)	6425	G
E7080 (VEGFR2)	6435	G
Tie2Kinhibitor (Tie2)	6474	E
AG1024 (IGF-1R)	6594	G
GSK690693 (Akt1)	7009	G
SGX523 (HGFR)	7341	G
BGJ398 (FGFR1)	7418	G
Imatinib (PDGFR)	7457	G
TGFb-only control 2	7618	G
XL147 (PI3K)	7668	G
SB216763 (GSK-3a)	8388	G
Y-27632 (p160ROCK)	9097	G

### Sheet: Multi-batch
sample_ID	cell_yield	cluster_ID
Dinaciclib (CDK2)	42	G
PIK-75 (PI3K)	54	L
SP600125 (JNK12)	82	K
Tozasertib (Aurora Kinase)	98	B
BI 2536 (PLK1)	129	I
Hesperadin (AuroraKinaseB)	145	K
HMN-214 (PLK1)	237	B
IMD 0354 (IKKa)	257	K
ON-01910 (PLK1)	288	D
Foretinib (c-Met)	294	J
Torin2 (mTOR)	298	G
WZ3146 (EGFR)	384	E
KW 2449 (Flt)	494	C
AZD8055 (mTOR)	581	D
Canertinib (EGFR)	617	E
CYC116 (AuroraK)	630	J
PIK-90 (PI3K)	631	D
Afatinib (EGFR)	743	E
GSK2126458 (PI3K)	755	F
PD0325901 (MEK1:2)	803	H
GSK1059615 (PI3K)	808	D
Torin1 (mTOR)	826	F
SNS314 (AuroraK-A)	853	J
GDC-0941 (PI3K)	909	D
Triciribine (Akt)	914	B
PHA-793887 (CDK)	946	D
Amuvatinib (cMet)	977	C
AT9283 (Bcr-Abl)	1000	J
MLN8237 (AuroraK-A)	1010	B
Erlotinib (EGFR)	1025	E
Everolimus (mTOR)	1028	A
BEZ235 (mTOR)	1074	F
AS703026 (MEK12)	1086	H
MK-2206 (Akt123)	1087	D
Barasertib (AuroraK)	1133	J
Axitinib (VEGFR)	1155	A
AMG 900 (Aurora Kinase)	1199	B
ENMD-2076 (Flt)	1210	A
AuroraA (inhibitor)	1263	A
AZD2014 (mTOR)	1277	D
AST-1306 (EGFR)	1318	E
INK128 (mTOR)	1328	D
AZD8931 (EGFR)	1339	E
BMS-265246 (CDK1:cyclinB)	1347	A
Saracatinib (Src)	1409	H
Deforolimus (mTOR)	1417	A
PF-03814735 (Aurora KinaseAB)	1438	A
BS-181 (CDK)	1445	A
Untreated control	1457	H
AZD7762 (Chk)	1592	J
Vandetanib (VEGFR)	1598	A
SB525334 (TGFbR1)	1650	H
JNJ-7706621 (CDK1:CyclinB)	1711	A
XL765 (PI3K)	1742	A
CCT129202 (AuroraKinaseABC)	1751	A
PD173074 (FGFR1)	1789	A
Untreated control	1834	H
Untreated control	1907	H
Pelitinib (EGFR)	1908	K
Vargatef (VEGFR)	1926	E
CP-473420 (EGFR)	1939	E
Crizotinib (c-Met)	1947	A
AT7867 (Akt)	1985	A
BYL719 (PI3K)	2011	D
Untreated control	2032	H
AMG-208 (c-Met)	2047	A
NVP-BGT226 (PI3K)	2059	G
LY2784544 (JAK2)	2080	A
WZ4002 (EGFR)	2117	A
CI-1040 (MEK1:2)	2141	C
Untreated control	2152	H
AT7519 (CDK1:cyclinB)	2156	A
Untreated control	2158	H
TGX-221 (PI3K)	2180	A
Selumetinib (MEK1:2)	2205	C
Lapatinib (EGFR)	2210	B
BMS-599626 (EGFR)	2211	B
Untreated control	2219	H
Neratinib (HER2)	2250	K
TWS119 (GSK3b)	2259	A
KU-60019 (ATM)	2330	A
KRN 633 (VEGFR)	2335	A
CP-724714 (EGFR)	2359	A
PD98059 (MEK12)	2363	A
OSI-930 (cKit)	2376	A
U0126 (MEK1:2)	2409	A
Ki8751 (VEGFR)	2422	A
IC-87114 (PI3K)	2445	A
Palbociclib (CDK4:6)	2484	A
SNS-032 (CDK2:7:9)	2503	A
BIRB 796 (p38MAPK)	2509	A
Dasatinib (Src)	2510	J
TG100-115 (PI3K)	2521	A
YM201636 (PI3K)	2543	A
PIK-93 (PI3K)	2559	A
Motesanib (VEGFR)	2592	A
Staurosporine (PKC)	2612	A
BIX 02188 (MEK5)	2622	A
Untreated control	2625	H
Danusertib (Aurora Kinase)	2644	A
PHA-665752 (c-Met)	2695	A
KU-55933 (ATM)	2725	A
Untreated control	2731	H
SU11274 (c-Met)	2761	A
LY294002 (PI3K)	2771	A
Sunitinib (VEGFR)	2785	A
TGFb-only control	2788	A
Untreated control	2845	H
Dovitinib (FLT3)	2866	A
AZD5438 (CDK)	2888	A
TGFb-only control	2909	A
AS-605240 (PI3K)	2930	A
TGFb-only control	2930	A
R406 (Syk)	2942	A
SB 203580 (p38 MAPK)	2972	A
Masitinib (c-Kit)	2977	A
Vemurafenib (bRAF)	2996	A
TGFb-only control	3001	A
TGFb-only control	3006	A
Brivanib (VEGFR)	3014	A
CP 673451 (PDGFRb)	3036	A
OSU-03012 (PDK-1)	3053	A
Vatalanib (VEGFR)	3055	A
Sorafenib (VEGFR)	3075	A
Roscovitine (CDK)	3080	A
Tandutinib (Flt3)	3080	A
TGFb-only control	3082	A
PD153035 (EGFR)	3085	E
ZSTK474 (PI3K)	3104	D
Trametinib (MEK12)	3126	E
Untreated control	3146	H
Cabozantinib ( VEGFR2)	3187	A
Nilotinib (Bcr-Abl)	3223	A
Untreated control	3269	H
TGFb-only control	3282	A
MLN8054 (AuroraK-A)	3290	A
AEE788 (EGFR)	3297	E
WHI-P154 (JAK3)	3330	E
PLX-4720 (bRAF)	3343	A
SB 202190 (p38 MAPK)	3361	A
PI-103 (DNA-PK)	3383	D
Untreated control	3425	H
Thiazovivin (ROCK)	3441	A
AG-490 (JAK)	3465	A
PP242 (5Days)	3477	D
PF-04217903 (c-Met)	3505	A
Brivanib (VEGFR)	3563	A
JNJ-38877605 (c-Met)	3622	A
Untreated control	3656	H
TGFb-only control	3668	A
WYE354 (mTOR)	3672	D
Temsirolimus (mTOR)	3698	A
Pazopanib (VEGFR1)	3763	J
PD318088 (MEK12)	3812	E
TAE684 (ALK)	3875	J
Wortmannin (PI3K)	3902	A
GSK1904529A (IGF-1R)	3906	A
TAK-285 (EGFR)	3918	B
TGFb-only control	3948	A
SB431542 (TGFR)	4021	H
TG101209 (Flt)	4046	B
TGFb-only control	4052	A
NVP-BVU972 (c-Met)	4096	A
CH5424802 (ALK)	4126	A
TGFb-only control	4272	A
TAK-733 (MEK12)	4280	H
Untreated control	4287	H
TGFb-only control	4321	A
Rapamycin (mTOR)	4379	A
TPCA-1 (IKK2)	4464	A
TG100713 (PI3K)	4561	A
GDC-0068 (Akt123)	4635	A
SAR131675 (VEGFR)	4940	A
WP1066 (JAK2)	4973	A
PKI-402 (PI3K)	5139	D
BKM120 (PI3K)	5148	D
Dabrafenib (b)	5279	B
WZ8040 (EGFR)	5283	E
Untreated control	5294	H
LY2228820 (p38MAPKa)	5340	A
NVP-ADW742 (IGF-1R)	5371	A
Dovitinib (FLT3)	5387	A
Gefitinib (EGFR)	5393	E
TGFb-only control	5456	A
Semaxanib (VEGFR)	5487	A
TGFb-only control	5595	A
TGFb-only control	5596	A
MK-5108 (Aurora KinaseA)	5609	A
TGFb-only control	5624	A
Untreated control	5711	H
AZD4547 (FGFR)	5713	A
Tyrphostin (HER2)	5714	A
Piceatannol (Syk)	5827	A
TGFb-only control	5832	A
NVP-TAE226 (FAK)	5860	A
Untreated control	5874	H
TGFb-only control	5902	A
3-Methyladenine (PI3K)	5947	A
Golvatinib (c-Met)	5966	A
TGFb-only control	6028	A
TGFb-only control	6101	A
MK-2461 (c-Met)	6113	A
Untreated control	6174	H
Bosutinib (Src)	6247	J
TGFb-only control	6262	A
Tofacitinib (citrate)	6392	A
INCB28060 (c-Met)	6412	A
TGFb-only control	6445	A
TGFb-only control	6454	A
TGFb-only control	6515	A
Tofacitinib (JAK3)	6555	A
Dacomitinib (EGFR)	6561	E
TGFb-only control	6633	A
Tideglusib (GSK-3)	6677	A
Sotrastaurin (PKC)	6685	A
TGFb-only control	6688	A
Untreated control	6695	H
TGFb-only control	6789	A
TGFb-only control	6793	A
Baricitinib (JAK1)	6864	A
Quizartinib (Flt3)	6942	A
Ibrutinib (Src)	7074	E
VX-702 (p38 MAPK)	7140	A
MGCD-265 ( c-MET)	7228	A
TGFb-only control	7335	A
Cediranib (VEGFR)	7378	A
Linsitinib (IGF-1R)	7397	A
TGFb-only control	7443	A
TGFb-only control	7610	A
TGFb-only control	7667	A
E7080 (VEGFR2)	7722	A
TGFb-only control	8071	A
OSI-027 (F5.csv)	8209	D
CEP33779 (JAK2)	8214	A
PHA680632 (AuroraK)	8257	A
TGFb-only control	8275	A
Tivozanib (VEGFR1)	8297	A
Linifanib (PDGFRb)	8455	A
BX912 (PDK-1)	8462	A
GSK690693 (Akt1)	8986	A
GDC0879 (B-Raf)	9309	B
WAY-600 (mTOR)	9364	D
ZM-447439 (AuroraK-A)	9415	A
TGFb-only control	9670	A
Enzastaurin (PKC)	9894	A
PF-00562271 (FAK)	9920	A
AG1024 (IGF-1R)	10343	A
PHT427 (Akt)	10497	A
Imatinib (PDGFR)	10597	A
BGJ398 (FGFR1)	10677	A
TSU68 (VEGFR1)	10677	A
XL147 (PI3K)	11193	A
Y-27632 (p160ROCK)	11615	A
Tie2Kinhibitor (Tie2)	11676	J
SGX523 (HGFR)	12691	A
AS-604850 (PI3K)	12762	A
A66 (PI3K)	12871	A
PIK-293 (PI3K)	14011	A
AZ628 (Raf)	14111	C
SB216763 (GSK-3a)	14224	A
TGFb-only control	14558	A
PIK-294 (PI3K)	14641	A
CAL-101 (PI3K)	14686	A
Palomid 529 (PI3K)	14718	A
R935788 (Syk)	14770	A
WYE-125132 (mTOR)	14920	A
LDN193189 (TGF-beta:Smad)	15493	C
TGFb-only control	15640	A
Tyrphostin (EGFR)	15705	A
PF-04691502 (mTOR)	15787	A
AMG458 (c-Met)	15862	A
Untreated control	15898	H
Fostamatinib (Syk)	15905	A
Tivantinib (c-Met)	15933	A
KX2-391 (Src)	16034	A
Arry-380 (HER2)	16075	A
BMS 794833 (c-Met)	16319	A
A-769662 (AMPK)	16487	A
TGFb-only control	16537	A
Untreated control	16582	H
Quercetin (PI3K)	16632	A
ZM 336372 (cRaf)	16714	A
TGFb-only control	17125	A
TG101348 (JAK2)	17243	A
NVP-BSK805 (JAK12)	17281	A
Untreated control	17555	H
Indirubin (GSK-3b)	17809	A
Untreated control	18074	H
Untreated control	18117	H
WP1130 (DUB)	18293	A
Raf265 (VEGFR)	18399	A
SB590885 (bRaf)	18431	A
TGFb-only control	18846	A
TGFb-only control	18909	A
NVP-BHG712 (VEGFR)	19703	A
AS-252424 (PI3K)	21606	A
CCT128930 (Akt)	22384	A
Cyt387 (JAK12)	22753	A
PHA-767491 (Cdc7:CDK9)	24855	A
Rebastinib (Bcr-Abl)	25245	A
