## Supplementary Table 5 for "Embedding single-cell experimental conditions to reveal manifold structure of cancer drug perturbation effects"

### Sheet: Sheet1
Cluster A	Cluster B	Cluster C	Cluster D	Cluster E	Cluster F	Cluster G	Cluster H	Cluster I	Cluster J	Cluster K	Cluster L
151118_KIP3x_C_5Days_TGFb_A-769662_AMPK_F8.csv	151118_KIP3x_C_5Days_TGFb_AMG 900_Aurora Kinase_B9.csv	151118_KIP3x_C_5Days_TGFb_AZ628_Raf_B11.csv	151118_KIP3x_C_5Days_TGFb_BKM120_PI3K_D4.csv	151118_KIP3x_C_5Days_TGFb_Dacomitinib_EGFR_F9.csv	151118_KIP3x_C_5Days_TGFb_GSK2126458_PI3K_mTOR_F6.csv	151118_KIP3x_C_5Days_TGFb_NVP-BGT226_PI3K_D11.csv	151118_KIP3x_C_5Days_TGFb_TAK-733_MEK12_B5.csv	151202_KIP3xA_5Days_TGFb_BI 2536_PLK1_F9.csv	151202_KIP3xA_5Days_TGFb_Foretinib_c-Met_VEGFR_G9.csv	151211_KIP3x_B_2_5Days_TGFb_Hesperadin_AuroraKinaseB_F8.csv	151211_KIP3x_B_2_5Days_TGFb_PIK-75_PI3K_DNA-PK_D3.csv
151118_KIP3x_C_5Days_TGFb_A66_PI3K_D6.csv	151118_KIP3x_C_5Days_TGFb_TG101209_Flt_JAK_c-RET_D8.csv	151118_KIP3x_C_5Days_TGFb_LDN193189_TGF-beta:Smad_C5.csv	151118_KIP3x_C_5Days_TGFb_OSI-027_F5.csv	151118_KIP3x_C_5Days_TGFb_Ibrutinib_Src_F7.csv	160118_KIP3xD_5_Days_TGFb_Torin1_mTOR_C5.csv	160118_KIP3xD_5_Days_TGFb_Dinaciclib_CDK2_5_1_9_C7.csv	151118_KIP3x_C_5Days_Untreated_E2.csv		161127_KIP3_E_AT9283_Bcr-Abl_JAK_AuroraK_B11_Singlets.csv	151211_KIP3x_B_2_5Days_TGFb_SP600125_JNK12_G6.csv
151118_KIP3x_C_5Days_TGFb_AMG458_c-Met_C11.csv	151202_KIP3xA_5Days_TGFb_BMS-599626_EGFR_HER12_B6.csv	151202_KIP3xA_5Days_TGFb_CI-1040_MEK1:2_D3.csv	151118_KIP3x_C_5Days_TGFb_PKI-402_PI3K_D10.csv	151118_KIP3x_C_5Days_TGFb_Trametinib_MEK12_D7.csv	161127_KIP3_E_BEZ235_mTOR_PI3K_C2_Singlets.csv	160118_KIP3xD_5_Days_TGFb_Torin2_mTOR_F4.csv	151118_KIP3x_C_5Days_Untreated_E3.csv		161127_KIP3_E_AZD7762_Chk_F9_Singlets.csv	160118_KIP3xD_5_Days_TGFb_IMD 0354_IKKa_b_D10.csv
151118_KIP3x_C_5Days_TGFb_Arry-380_HER2_F11.csv	151202_KIP3xA_5Days_TGFb_Lapatinib_EGFR_HER2_B4.csv	151202_KIP3xA_5Days_TGFb_Selumetinib_MEK1:2_D2.csv	151118_KIP3x_C_5Days_TGFb_PP242_5Days_TGFb_mTOR_B3.csv	151202_KIP3xA_5Days_TGFb_Afatinib_EGFR_HER2_G2.csv			151118_KIP3x_C_5Days_Untreated_E4.csv		161127_KIP3_E_Barasertib_AuroraK_C11_Singlets.csv	161127_KIP3_E_Neratinib_HER2_EGFR_F11_Singlets.csv
151118_KIP3x_C_5Days_TGFb_AS-252424_PI3K_B7.csv	151202_KIP3xA_5Days_TGFb_Tozasertib_Aurora Kinase_A:B:C_G5.csv	151211_KIP3x_B_2_5Days_TGFb_Amuvatinib_cMet_cKit _PDGFR_Flt_cRET_B4.csv	151118_KIP3x_C_5Days_TGFb_WAY-600_mTOR_C8.csv	151202_KIP3xA_5Days_TGFb_Canertinib_EGFR_HER2_C3.csv			151118_KIP3x_C_5Days_Untreated_E5.csv		161127_KIP3_E_Bosutinib_Src_D2_Singlets.csv	161127_KIP3_E_Pelitinib_EGFR_F6_Singlets.csv
151118_KIP3x_C_5Days_TGFb_AS-604850_PI3K_G7.csv	151202_KIP3xA_5Days_TGFb_Triciribine_Akt_D10.csv	151211_KIP3x_B_2_5Days_TGFb_KW 2449_Flt_Bcr-Abl_AuroraKinase_B11.csv	151202_KIP3xA_5Days_TGFb_GDC-0941_PI3K_D6.csv	151202_KIP3xA_5Days_TGFb_Erlotinib_EGFR_HER1_G3.csv			151118_KIP3x_C_5Days_Untreated_E6.csv		161127_KIP3_E_CYC116_AuroraK_VEGFR_G2_Singlets.csv
151118_KIP3x_C_5Days_TGFb_AZD5438_CDK_1_2_9_D5.csv	151211_KIP3x_B_2_5Days_TGFb_HMN-214_PLK1_D7.csv		151202_KIP3xA_5Days_TGFb_MK-2206_Akt123_D7.csv	151202_KIP3xA_5Days_TGFb_Vargatef_VEGFR_PDGFR_FGFR_F2.csv			151202_KIP3xA_5Days_TGFb_PD0325901_MEK1:2_F4.csv		161127_KIP3_E_Dasatinib_Src_Bcr-Abl_c-Kit_C_Singlets.csv
151118_KIP3x_C_5Days_TGFb_B10.csv	160118_KIP3xD_5_Days_TGFb_Dabrafenib_b_cRaf_B9.csv		151211_KIP3x_B_2_5Days_TGFb_AZD8055_mTOR_D9.csv	151211_KIP3x_B_2_5Days_TGFb_AST-1306_EGFR_Erb4_F11.csv			151202_KIP3xA_5Days_TGFb_Saracatinib_Src_Bcr-Abl_C2.csv		161127_KIP3_E_Pazopanib_VEGFR1_VEGFR2_VEGFR3_PDGFR_c-Kit_C4_Singlets.csv
151118_KIP3x_C_5Days_TGFb_BMS 794833_c-Met_VEGFR_C2.csv	160118_KIP3xD_5_Days_TGFb_TAK-285_EGFR_B3.csv		151211_KIP3x_B_2_5Days_TGFb_GSK1059615_PI3K_mTOR_D5.csv	151211_KIP3x_B_2_5Days_TGFb_AZD8931_EGFR_HER2(Erb2)_G11.csv			151202_KIP3xA_5Days_Untreated_E2.csv		161127_KIP3_E_SNS314_AuroraK-A_AuroraK-B_AuroraK-C_D11_Singlets.csv
151118_KIP3x_C_5Days_TGFb_CAL-101_PI3K_F3.csv	161127_KIP3_E_GDC0879_B-Raf_B9_Singlets.csv		151211_KIP3x_B_2_5Days_TGFb_ON-01910_PLK1_F5.csv	151211_KIP3x_B_2_5Days_TGFb_WZ3146_EGFR_D2.csv			151202_KIP3xA_5Days_Untreated_E3.csv		161127_KIP3_E_TAE684_ALK_C9_Singlets.csv
151118_KIP3x_C_5Days_TGFb_CCT128930_Akt_C6.csv	161127_KIP3_E_MLN8237_AuroraK-A_D10_Singlets.csv		151211_KIP3x_B_2_5Days_TGFb_PHA-793887_CDK_F7.csv	160118_KIP3xD_5_Days_TGFb_CP-473420_EGFR_B5.csv			151202_KIP3xA_5Days_Untreated_E4.csv		161127_KIP3_E_Tie2Kinhibitor_Tie2_G10_Singlets.csv
151118_KIP3x_C_5Days_TGFb_Cyt387_JAK12_C3.csv			151211_KIP3x_B_2_5Days_TGFb_PIK-90_PI3K_C3.csv	160118_KIP3xD_5_Days_TGFb_WHI-P154_JAK3_B11.csv			151202_KIP3xA_5Days_Untreated_E5.csv
151118_KIP3x_C_5Days_TGFb_E10.csv			160118_KIP3xD_5_Days_TGFb_AZD2014_mTOR_B8.csv	161127_KIP3_E_AEE788_EGFR_Flt_VEGFR_HER2_G7_Singlets.csv			151202_KIP3xA_5Days_Untreated_E6.csv
151118_KIP3x_C_5Days_TGFb_E11.csv			160118_KIP3xD_5_Days_TGFb_BYL719_PI3K_D4.csv	161127_KIP3_E_Gefitinib_EGFR_AKT_D3_Singlets.csv			151211_KIP3x_B_2_5Days_TGFb_AS703026_MEK12_B7.csv
151118_KIP3x_C_5Days_TGFb_E7.csv			160118_KIP3xD_5_Days_TGFb_INK128_mTOR_C4.csv	161127_KIP3_E_PD153035_EGFR_C7_Singlets.csv			151211_KIP3x_B_2_5Days_TGFb_SB525334_TGFbR1_C7.csv
151118_KIP3x_C_5Days_TGFb_E8.csv			161127_KIP3_E_PI-103_DNA-PK_PI3K_mTOR_D4_Singlets.csv	161127_KIP3_E_PD318088_MEK12_F10_Singlets.csv			151211_KIP3x_B_2_5Days_Untreated_E2.csv
151118_KIP3x_C_5Days_TGFb_E9.csv			161127_KIP3_E_WYE354_mTOR_G4_Singlets.csv	161127_KIP3_E_WZ8040_EGFR_F3_Singlets.csv			151211_KIP3x_B_2_5Days_Untreated_E3.csv
151118_KIP3x_C_5Days_TGFb_Fostamatinib_Syk_G5.csv			161127_KIP3_E_ZSTK474_PI3K_D6_Singlets.csv				151211_KIP3x_B_2_5Days_Untreated_E4.csv
151118_KIP3x_C_5Days_TGFb_Indirubin_GSK-3b_F4.csv							151211_KIP3x_B_2_5Days_Untreated_E5.csv
151118_KIP3x_C_5Days_TGFb_KX2-391_Src_G8.csv							151211_KIP3x_B_2_5Days_Untreated_E6.csv
151118_KIP3x_C_5Days_TGFb_NVP-BHG712_VEGFR_Src_Raf_Bcr-Abl_D2.csv							160118_KIP3xD_5_Days_Untreated_E2.csv
151118_KIP3x_C_5Days_TGFb_NVP-BSK805_JAK12_B8.csv							160118_KIP3xD_5_Days_Untreated_E3.csv
151118_KIP3x_C_5Days_TGFb_Palomid 529_PI3K_B4.csv							160118_KIP3xD_5_Days_Untreated_E4.csv
151118_KIP3x_C_5Days_TGFb_PF-00562271_FAK_C7.csv							160118_KIP3xD_5_Days_Untreated_E5.csv
151118_KIP3x_C_5Days_TGFb_PF-03814735_Aurora KinaseAB_D9.csv							160118_KIP3xD_5_Days_Untreated_E6.csv
151118_KIP3x_C_5Days_TGFb_PF-04691502_mTOR_PI3K_Akt_G10.csv							161127_KIP3_E_5Days_Untreated_E2_Singlets.csv
151118_KIP3x_C_5Days_TGFb_PHA-767491_Cdc7:CDK9_F10.csv							161127_KIP3_E_5Days_Untreated_E3_Singlets.csv
151118_KIP3x_C_5Days_TGFb_PIK-293_PI3K_G2.csv							161127_KIP3_E_5Days_Untreated_E4_Singlets.csv
151118_KIP3x_C_5Days_TGFb_PIK-294_PI3K_G3.csv							161127_KIP3_E_5Days_Untreated_E5_Singlets.csv
151118_KIP3x_C_5Days_TGFb_Quercetin_PI3K_PKC_Src_Sirtuin_G4.csv							161127_KIP3_E_5Days_Untreated_E6_Singlets.csv
151118_KIP3x_C_5Days_TGFb_R935788_Syk_F2.csv							161127_KIP3_E_SB431542_TGFR_C6_Singlets.csv
151118_KIP3x_C_5Days_TGFb_Raf265_VEGFR_Raf_B2.csv
151118_KIP3x_C_5Days_TGFb_Rebastinib_Bcr-Abl_B6.csv
151118_KIP3x_C_5Days_TGFb_SB590885_bRaf_D3.csv
151118_KIP3x_C_5Days_TGFb_TG101348_JAK2_C10.csv
151118_KIP3x_C_5Days_TGFb_Tivantinib_c-Met_G11.csv
151118_KIP3x_C_5Days_TGFb_Tyrphostin_EGFR_G9.csv
151118_KIP3x_C_5Days_TGFb_WP1130_DUB_Bcr-Abl_C4.csv
151118_KIP3x_C_5Days_TGFb_WYE-125132_mTOR_G6.csv
151118_KIP3x_C_5Days_TGFb_ZM 336372_cRaf_C9.csv
151202_KIP3xA_5Days_TGFb_AG-490_JAK_EGFR_C11.csv
151202_KIP3xA_5Days_TGFb_Axitinib_VEGFR_PDGFR_c-Kit_B2.csv
151202_KIP3xA_5Days_TGFb_Brivanib_VEGFR_FGFR_B11.csv
151202_KIP3xA_5Days_TGFb_Brivanib_VEGFR_FGFR_G7.csv
151202_KIP3xA_5Days_TGFb_Cabozantinib_ VEGFR2_Met_FLT3_Tie2_Kit_Ret_F10.csv
151202_KIP3xA_5Days_TGFb_Crizotinib_c-Met_ALK_F6.csv
151202_KIP3xA_5Days_TGFb_Danusertib_Aurora Kinase_FGFR_Bcr-Abl_c-RET_Src_D9.csv
151202_KIP3xA_5Days_TGFb_Deforolimus_mTOR_F3.csv
151202_KIP3xA_5Days_TGFb_Dovitinib_FLT3_B3.csv
151202_KIP3xA_5Days_TGFb_E10.csv
151202_KIP3xA_5Days_TGFb_E11.csv
151202_KIP3xA_5Days_TGFb_E7.csv
151202_KIP3xA_5Days_TGFb_E8.csv
151202_KIP3xA_5Days_TGFb_E9.csv
151202_KIP3xA_5Days_TGFb_Everolimus_mTOR_G10.csv
151202_KIP3xA_5Days_TGFb_G4.csv
151202_KIP3xA_5Days_TGFb_GSK1904529A_IGF-1R_C8.csv
151202_KIP3xA_5Days_TGFb_JNJ-38877605_c-Met_B10.csv
151202_KIP3xA_5Days_TGFb_KU-55933_ATM_B8.csv
151202_KIP3xA_5Days_TGFb_LY294002_PI3K_B9.csv
151202_KIP3xA_5Days_TGFb_Masitinib_c-Kit_PDGFR_FGFR_FAK_C6.csv
151202_KIP3xA_5Days_TGFb_Motesanib_VEGFR_PDGFR_c-Kit_C4.csv
151202_KIP3xA_5Days_TGFb_Nilotinib_Bcr-Abl_D4.csv
151202_KIP3xA_5Days_TGFb_OSU-03012_PDK-1_C9.csv
151202_KIP3xA_5Days_TGFb_Palbociclib_CDK4:6_C10.csv
151202_KIP3xA_5Days_TGFb_PF-04217903_c-Met_D8.csv
151202_KIP3xA_5Days_TGFb_PHA-665752_c-Met_G6.csv
151202_KIP3xA_5Days_TGFb_PLX-4720_bRAF_cRAF_F11.csv
151202_KIP3xA_5Days_TGFb_Roscovitine_CDK_G11.csv
151202_KIP3xA_5Days_TGFb_SB 202190_p38 MAPK_C7.csv
151202_KIP3xA_5Days_TGFb_SB 203580_p38 MAPK_B7.csv
151202_KIP3xA_5Days_TGFb_SNS-032_CDK2:7:9_D11.csv
151202_KIP3xA_5Days_TGFb_Sorafenib_VEGFR_PDGFR_Raf_B5.csv
151202_KIP3xA_5Days_TGFb_SU11274_c-Met_F7.csv
151202_KIP3xA_5Days_TGFb_Sunitinib_VEGFR_PDGFR_c-Kit_Flt_C5.csv
151202_KIP3xA_5Days_TGFb_Tandutinib_Flt3_D5.csv
151202_KIP3xA_5Days_TGFb_U0126_MEK1:2_G8.csv
151202_KIP3xA_5Days_TGFb_Vandetanib_VEGFR_EGFR_F5.csv
151202_KIP3xA_5Days_TGFb_Vatalanib_VEGFR_c-Kit_Flt_F8.csv
151211_KIP3x_B_2_5Days_TGFb_AMG-208_c-Met_B5.csv
151211_KIP3x_B_2_5Days_TGFb_AS-605240_PI3K_B6.csv
151211_KIP3x_B_2_5Days_TGFb_AT7519_CDK1:cyclinB_CDK2:CyclinA_CDK2:CyclinE_CDk4:CyclinD1_CDK6:CyclinD3_CDK5:p35.D8.csv
151211_KIP3x_B_2_5Days_TGFb_AT7867_Akt_p70S6K_G9.csv
151211_KIP3x_B_2_5Days_TGFb_AuroraA_inhibitor_D6.csv
151211_KIP3x_B_2_5Days_TGFb_BIRB 796_p38MAPK_D10.csv
151211_KIP3x_B_2_5Days_TGFb_BIX 02188_MEK5_G8.csv
151211_KIP3x_B_2_5Days_TGFb_BMS-265246_CDK1:cyclinB_CDK2:cyclinE_G10.csv
151211_KIP3x_B_2_5Days_TGFb_BS-181_CDK_C10.csv
151211_KIP3x_B_2_5Days_TGFb_C11.csv
151211_KIP3x_B_2_5Days_TGFb_CCT129202_AuroraKinaseABC_B8.csv
151211_KIP3x_B_2_5Days_TGFb_CP 673451_PDGFRb_C9.csv
151211_KIP3x_B_2_5Days_TGFb_CP-724714_EGFR_HER2_B2.csv
151211_KIP3x_B_2_5Days_TGFb_E10.csv
151211_KIP3x_B_2_5Days_TGFb_E11.csv
151211_KIP3x_B_2_5Days_TGFb_E7.csv
151211_KIP3x_B_2_5Days_TGFb_E8.csv
151211_KIP3x_B_2_5Days_TGFb_E9.csv
151211_KIP3x_B_2_5Days_TGFb_ENMD-2076_Flt_AuroraKinaseAB_VEGFR_FGFR_B3.csv
151211_KIP3x_B_2_5Days_TGFb_IC-87114_PI3K_G4.csv
151211_KIP3x_B_2_5Days_TGFb_JNJ-7706621_CDK1:CyclinB_AuroraKinaseA_C4.csv
151211_KIP3x_B_2_5Days_TGFb_Ki8751_VEGFR_cKit_PDGFR_G5.csv
151211_KIP3x_B_2_5Days_TGFb_KRN 633_VEGFR_PDGFR_F9.csv
151211_KIP3x_B_2_5Days_TGFb_KU-60019_ATM_B10.csv
151211_KIP3x_B_2_5Days_TGFb_LY2784544_JAK2_D11.csv
151211_KIP3x_B_2_5Days_TGFb_OSI-930_cKit_VEGFR_G3.csv
151211_KIP3x_B_2_5Days_TGFb_PD173074_FGFR1_VEGFR2_D4.csv
151211_KIP3x_B_2_5Days_TGFb_PD98059_MEK12_G2.csv
151211_KIP3x_B_2_5Days_TGFb_PIK-93_PI3K_VEGFR_G7.csv
151211_KIP3x_B_2_5Days_TGFb_R406_Syk_B9.csv
151211_KIP3x_B_2_5Days_TGFb_Staurosporine_PKC_C6.csv
151211_KIP3x_B_2_5Days_TGFb_TG100-115_PI3K_C5.csv
151211_KIP3x_B_2_5Days_TGFb_TGX-221_PI3K_C2.csv
151211_KIP3x_B_2_5Days_TGFb_Thiazovivin_ROCK_F6.csv
151211_KIP3x_B_2_5Days_TGFb_TWS119_GSK3b_F10.csv
151211_KIP3x_B_2_5Days_TGFb_Vemurafenib_bRAF_F4.csv
151211_KIP3x_B_2_5Days_TGFb_WZ4002_EGFR_F2.csv
151211_KIP3x_B_2_5Days_TGFb_XL765_PI3K_mTOR_C8.csv
151211_KIP3x_B_2_5Days_TGFb_YM201636_PI3K_F3.csv
160118_KIP3xD_5_Days_TGFb_3-Methyladenine_PI3K_D2.csv
160118_KIP3xD_5_Days_TGFb_AZD4547_FGFR_G3.csv
160118_KIP3xD_5_Days_TGFb_Baricitinib_JAK1_2_F5.csv
160118_KIP3xD_5_Days_TGFb_CEP33779_JAK2_D8.csv
160118_KIP3xD_5_Days_TGFb_CH5424802_ALK_C2.csv
160118_KIP3xD_5_Days_TGFb_D11.csv
160118_KIP3xD_5_Days_TGFb_Dovitinib_FLT3_F2.csv
160118_KIP3xD_5_Days_TGFb_E10.csv
160118_KIP3xD_5_Days_TGFb_E11.csv
160118_KIP3xD_5_Days_TGFb_E7.csv
160118_KIP3xD_5_Days_TGFb_E8.csv
160118_KIP3xD_5_Days_TGFb_E9.csv
160118_KIP3xD_5_Days_TGFb_F10.csv
160118_KIP3xD_5_Days_TGFb_F11.csv
160118_KIP3xD_5_Days_TGFb_F6.csv
160118_KIP3xD_5_Days_TGFb_F7.csv
160118_KIP3xD_5_Days_TGFb_F8.csv
160118_KIP3xD_5_Days_TGFb_F9.csv
160118_KIP3xD_5_Days_TGFb_G10.csv
160118_KIP3xD_5_Days_TGFb_G11.csv
160118_KIP3xD_5_Days_TGFb_G6.csv
160118_KIP3xD_5_Days_TGFb_G7.csv
160118_KIP3xD_5_Days_TGFb_G8.csv
160118_KIP3xD_5_Days_TGFb_G9.csv
160118_KIP3xD_5_Days_TGFb_GDC-0068_Akt123_B4.csv
160118_KIP3xD_5_Days_TGFb_Golvatinib_c-Met_G5.csv
160118_KIP3xD_5_Days_TGFb_INCB28060_c-Met_C3.csv
160118_KIP3xD_5_Days_TGFb_MK-2461_c-Met_D7.csv
160118_KIP3xD_5_Days_TGFb_MK-5108_Aurora KinaseA_G2.csv
160118_KIP3xD_5_Days_TGFb_NVP-BVU972_c-Met_B2.csv
160118_KIP3xD_5_Days_TGFb_NVP-TAE226_FAK_IGF-IR_G4.csv
160118_KIP3xD_5_Days_TGFb_Piceatannol_Syk_C6.csv
160118_KIP3xD_5_Days_TGFb_SAR131675_VEGFR_D5.csv
160118_KIP3xD_5_Days_TGFb_Semaxanib_VEGFR_C10.csv
160118_KIP3xD_5_Days_TGFb_Sotrastaurin_PKC_C8.csv
160118_KIP3xD_5_Days_TGFb_TG100713_PI3K_B6.csv
160118_KIP3xD_5_Days_TGFb_Tideglusib_GSK-3_D9.csv
160118_KIP3xD_5_Days_TGFb_Tofacitinib_citrate_JAK3_D6.csv
160118_KIP3xD_5_Days_TGFb_Tofacitinib_JAK3_D3.csv
160118_KIP3xD_5_Days_TGFb_TPCA-1_IKK2_B10.csv
160118_KIP3xD_5_Days_TGFb_Tyrphostin_HER2_C9.csv
160118_KIP3xD_5_Days_TGFb_VX-702_p38 MAPK_C11.csv
160118_KIP3xD_5_Days_TGFb_Wortmannin_PI3K_B7.csv
160118_KIP3xD_5_Days_TGFb_WP1066_JAK2_STAT3_F3.csv
161127_KIP3_E_5Days_TGFb_E10_Singlets.csv
161127_KIP3_E_5Days_TGFb_E11_Singlets.csv
161127_KIP3_E_5Days_TGFb_E7_Singlets.csv
161127_KIP3_E_5Days_TGFb_E8_Singlets.csv
161127_KIP3_E_5Days_TGFb_E9_Singlets.csv
161127_KIP3_E_AG1024_IGF-1R_F4_Singlets.csv
161127_KIP3_E_BGJ398_FGFR1_FGFR2_FGFR3_G11_Singlets.csv
161127_KIP3_E_BX912_PDK-1_F5_Singlets.csv
161127_KIP3_E_Cediranib_VEGFR_Flt_B3_Singlets.csv
161127_KIP3_E_E7080_VEGFR2_VEGFR3_F2_Singlets.csv
161127_KIP3_E_Enzastaurin_PKC_B6_Singlets.csv
161127_KIP3_E_GSK690693_Akt1_Akt2_Akt3_B10_Singlets.csv
161127_KIP3_E_Imatinib_PDGFR_B4_Singlets.csv
161127_KIP3_E_Linifanib_PDGFRb_VEGFR_KDR_CSF1R_B2_Singlets.csv
161127_KIP3_E_Linsitinib_IGF-1R_B8_Singlets.csv
161127_KIP3_E_LY2228820_p38MAPKa_p38MAPKb_F8_Singlets.csv
161127_KIP3_E_MGCD-265_ c-MET_VEGFR1_VEGFR2_VEGFR3_Tie2_G5_Singlets.csv
161127_KIP3_E_MLN8054_AuroraK-A_C8_Singlets.csv
161127_KIP3_E_NVP-ADW742_IGF-1R_D7_Singlets.csv
161127_KIP3_E_PHA680632_AuroraK_1_AuroraK2_AuroraK3_G6_Singlets.csv
161127_KIP3_E_PHT427_Akt_PDPK1_G9_Singlets.csv
161127_KIP3_E_Quizartinib_Flt3_G8_Singlets.csv
161127_KIP3_E_Rapamycin_mTOR_B5_Singlets.csv
161127_KIP3_E_SB216763_GSK-3a_B7_Singlets.csv
161127_KIP3_E_SGX523_HGFR_D9_Singlets.csv
161127_KIP3_E_Temsirolimus_mTOR_C5_Singlets.csv
161127_KIP3_E_Tivozanib_VEGFR1_VEGFR2_VEGFR3_c-Kit_PDGFR_G3_Singlets.csv
161127_KIP3_E_TSU68_VEGFR1_PDGFR-b_FGFR1_F7_Singlets.csv
161127_KIP3_E_XL147_PI3K_C10_Singlets.csv
161127_KIP3_E_Y-27632_p160ROCK_D5_Singlets.csv
161127_KIP3_E_ZM-447439_AuroraK-A_AuroraK-B_AuroraK-C_D8_Singlets.csv
